# FFixR: A Machine Learning Framework for Accurate Somatic Mutation Calling from FFPE RNA-Seq Data in Cancer

**DOI:** 10.1101/2025.10.17.682574

**Authors:** Or Livne, Keren Yizhak

**Affiliations:** Department of Cell Biology and Cancer Science, The Ruth and Bruce Rappaport Faculty of Medicine, Technion - Israel Institute of Technology, Haifa 3525422, Israel

## Abstract

Formalin-fixed paraffin-embedded (FFPE) tissues are widely used in clinical and research settings, yet their use for detecting somatic mutations from RNA sequencing (RNA-seq) is hindered by artefactual mutations introduced by cytosine deamination and strand-specific damage. Existing FFPE noise-filtering tools are tailored to DNA-seq and rely on strand bias, rendering them unsuitable for RNA-seq. Here, we present FFixR, a machine learning–based framework that filters FFPE-induced artefacts from RNA-seq data without requiring matched-normal samples. Trained on FFPE melanoma samples with matched DNA, FFixR leverages allele-specific read counts, variant features, and mutational signature probabilities. FFixR removed up to 98% of artefactual mutations while maintaining ∼92% recall of true variants. SHAP analysis revealed key feature interactions guiding model decisions. When applied to an independent cohort, FFixR restored the correlation between RNA- and DNA-derived tumor mutational burden (R² = 0.881) and recovered biologically meaningful mutational signatures. FFixR enables accurate somatic variant calling from FFPE RNA-seq data, expanding the utility of archival samples for research and clinical applications.
