## Supplementary table 1 features for "FFixR: A Machine Learning Framework for Accurate Somatic Mutation Calling from FFPE RNA-Seq Data in Cancer"

### Sheet: Sheet1
Feature	Description	Type
Alternate allele read counts	the number of reads supporting the alternate allele in the tumor sample	float [ > 0]
Mutation allele fraction	Estimated allele fraction of the candidate mutation in the tumor sample	float [0 - log10(2)]
Probability of somatic mutation wo read-base filters	Log odds of the likelihood that the candidate mutation is true over the likelihood that the candidate mutation is a sequencing error before any read-based filters are applied	float [ > 0]
Probability of somatic mutation	Log odds of the likelihood that the candidate mutation is true over the likelihood that the candidate mutation is a sequencing error	float [ > 0]
Transcript strand	Whether the mutation is on the 3 or 5 prime strand	boolean
Variant type	The classification of the mutation variant: MISSENSE, SILENT, INTRON, THREE_PRIME_UTR, NONSENSE, SPLICE_SITE, FIVE_PRIME_UTR, FIVE_PRIME_FLANK, DE_NOVO_START_OUT_FRAME, DE_NOVO_START_IN_FRAME, START_CODON_SNP, LINCRNA or NONSTOP	one-hot- encoded (13 binary columns)
Sequence	4 RNA bases, starting with the context 1 bp before the mutation, then the mutation itself in 2 bases (the original bp and the mutated bp) and lastly the bp one after the mutation	one-hot- encoded 4 letters sequence (16 binary columns)
Signature 1	the probability of assoxiation with signature 1 (based on signature analyzer tool and COSMIC database)	float [0 - log10(2)]
Signature 30	the probability of assoxiation with signature 30 (based on signature analyzer tool and COSMIC database)	float [0 - log10(2)]
