## Supplementary table 2 Training and test set samples for "FFixR: A Machine Learning Framework for Accurate Somatic Mutation Calling from FFPE RNA-Seq Data in Cancer"

### Sheet: Sheet1
Fold 1		Fold 2		Fold 3		Fold 4		Fold 5		Test
Training	Validation	Training	Validation	Training	Validation	Training	Validation	Training	Validation
MEL-IPI_Pat02-Tumor-SM-4DJZX	MEL-IPI_Pat15-Tumor-SM-4DK1B	MEL-IPI_Pat03-Tumor-SM-4DJZY	MEL-IPI_Pat02-Tumor-SM-4DJZX	MEL-IPI_Pat02-Tumor-SM-4DJZX	MEL-IPI_Pat03-Tumor-SM-4DJZY	MEL-IPI_Pat02-Tumor-SM-4DJZX	MEL-IPI_Pat06-Tumor-SM-4DK12	MEL-IPI_Pat02-Tumor-SM-4DJZX	MEL-IPI_Pat126-Tumor-SM-5X2R4	MEL-IPI_Pat83-Tumor-SM-53U2W
MEL-IPI_Pat03-Tumor-SM-4DJZY	MEL-IPI_Pat16-Tumor-SM-53U3E	MEL-IPI_Pat04-Tumor-SM-4DJZZ	MEL-IPI_Pat118-Tumor-SM-5X2QV	MEL-IPI_Pat06-Tumor-SM-4DK12	MEL-IPI_Pat04-Tumor-SM-4DJZZ	MEL-IPI_Pat03-Tumor-SM-4DJZY	MEL-IPI_Pat39-Tumor-SM-4DK1Z	MEL-IPI_Pat03-Tumor-SM-4DJZY	MEL-IPI_Pat14-Tumor-SM-53U3C	MEL-IPI_Pat88-Tumor-SM-4DK3E
MEL-IPI_Pat04-Tumor-SM-4DJZZ	MEL-IPI_Pat36-Tumor-SM-53U3X	MEL-IPI_Pat06-Tumor-SM-4DK12	MEL-IPI_Pat28-Tumor-SM-4DK1O	MEL-IPI_Pat118-Tumor-SM-5X2QV	MEL-IPI_Pat123-Tumor-SM-5X2R1	MEL-IPI_Pat04-Tumor-SM-4DJZZ	MEL-IPI_Pat45-Tumor-SM-4DK26	MEL-IPI_Pat04-Tumor-SM-4DJZZ	MEL-IPI_Pat19-Tumor-SM-4DK1F	MEL-IPI_Pat08-Tumor-SM-4DK14
MEL-IPI_Pat06-Tumor-SM-4DK12	MEL-IPI_Pat38-Tumor-SM-53U3Z	MEL-IPI_Pat123-Tumor-SM-5X2R1	MEL-IPI_Pat37-Tumor-SM-53U3Y	MEL-IPI_Pat126-Tumor-SM-5X2R4	MEL-IPI_Pat27-Tumor-SM-4DK1N	MEL-IPI_Pat118-Tumor-SM-5X2QV	MEL-IPI_Pat81-Tumor-SM-4DK37	MEL-IPI_Pat06-Tumor-SM-4DK12	MEL-IPI_Pat33-Tumor-SM-4DK1T	MEL-IPI_Pat25-Tumor-SM-4DK1L
MEL-IPI_Pat118-Tumor-SM-5X2QV	MEL-IPI_Pat50-Tumor-SM-53U69	MEL-IPI_Pat126-Tumor-SM-5X2R4	MEL-IPI_Pat80-Tumor-SM-4DK36	MEL-IPI_Pat14-Tumor-SM-53U3C	MEL-IPI_Pat29-Tumor-SM-4DK1P	MEL-IPI_Pat123-Tumor-SM-5X2R1	MEL-IPI_Pat85-Tumor-SM-53U2Y	MEL-IPI_Pat118-Tumor-SM-5X2QV	MEL-IPI_Pat40-Tumor-SM-4DK21	MEL-IPI_Pat79-Tumor-SM-53U2S
MEL-IPI_Pat123-Tumor-SM-5X2R1	MEL-IPI_Pat86-Tumor-SM-4DK3C	MEL-IPI_Pat14-Tumor-SM-53U3C	MEL-IPI_Pat90-Tumor-SM-4DK3G	MEL-IPI_Pat15-Tumor-SM-4DK1B	MEL-IPI_Pat49-Tumor-SM-4DK2A	MEL-IPI_Pat126-Tumor-SM-5X2R4	MEL-IPI_Pat98-Tumor-SM-4CU6L	MEL-IPI_Pat123-Tumor-SM-5X2R1	MEL-IPI_Pat43-Tumor-SM-4DK24	MEL-IPI_Pat46-Tumor-SM-53U48
MEL-IPI_Pat126-Tumor-SM-5X2R4		MEL-IPI_Pat15-Tumor-SM-4DK1B		MEL-IPI_Pat16-Tumor-SM-53U3E		MEL-IPI_Pat14-Tumor-SM-53U3C		MEL-IPI_Pat15-Tumor-SM-4DK1B		MEL-IPI_Pat119-Tumor-SM-7459N
MEL-IPI_Pat14-Tumor-SM-53U3C		MEL-IPI_Pat16-Tumor-SM-53U3E		MEL-IPI_Pat19-Tumor-SM-4DK1F		MEL-IPI_Pat15-Tumor-SM-4DK1B		MEL-IPI_Pat16-Tumor-SM-53U3E		MEL-IPI_Pat47-Tumor-SM-4DK28
MEL-IPI_Pat19-Tumor-SM-4DK1F		MEL-IPI_Pat19-Tumor-SM-4DK1F		MEL-IPI_Pat28-Tumor-SM-4DK1O		MEL-IPI_Pat16-Tumor-SM-53U3E		MEL-IPI_Pat27-Tumor-SM-4DK1N		MEL-IPI_Pat44-Tumor-SM-4DK25
MEL-IPI_Pat27-Tumor-SM-4DK1N		MEL-IPI_Pat27-Tumor-SM-4DK1N		MEL-IPI_Pat33-Tumor-SM-4DK1T		MEL-IPI_Pat19-Tumor-SM-4DK1F		MEL-IPI_Pat28-Tumor-SM-4DK1O
MEL-IPI_Pat28-Tumor-SM-4DK1O		MEL-IPI_Pat29-Tumor-SM-4DK1P		MEL-IPI_Pat36-Tumor-SM-53U3X		MEL-IPI_Pat27-Tumor-SM-4DK1N		MEL-IPI_Pat29-Tumor-SM-4DK1P
MEL-IPI_Pat29-Tumor-SM-4DK1P		MEL-IPI_Pat33-Tumor-SM-4DK1T		MEL-IPI_Pat37-Tumor-SM-53U3Y		MEL-IPI_Pat28-Tumor-SM-4DK1O		MEL-IPI_Pat36-Tumor-SM-53U3X
MEL-IPI_Pat33-Tumor-SM-4DK1T		MEL-IPI_Pat36-Tumor-SM-53U3X		MEL-IPI_Pat38-Tumor-SM-53U3Z		MEL-IPI_Pat29-Tumor-SM-4DK1P		MEL-IPI_Pat37-Tumor-SM-53U3Y
MEL-IPI_Pat37-Tumor-SM-53U3Y		MEL-IPI_Pat38-Tumor-SM-53U3Z		MEL-IPI_Pat39-Tumor-SM-4DK1Z		MEL-IPI_Pat33-Tumor-SM-4DK1T		MEL-IPI_Pat38-Tumor-SM-53U3Z
MEL-IPI_Pat39-Tumor-SM-4DK1Z		MEL-IPI_Pat39-Tumor-SM-4DK1Z		MEL-IPI_Pat40-Tumor-SM-4DK21		MEL-IPI_Pat36-Tumor-SM-53U3X		MEL-IPI_Pat39-Tumor-SM-4DK1Z
MEL-IPI_Pat40-Tumor-SM-4DK21		MEL-IPI_Pat40-Tumor-SM-4DK21		MEL-IPI_Pat43-Tumor-SM-4DK24		MEL-IPI_Pat37-Tumor-SM-53U3Y		MEL-IPI_Pat45-Tumor-SM-4DK26
MEL-IPI_Pat43-Tumor-SM-4DK24		MEL-IPI_Pat43-Tumor-SM-4DK24		MEL-IPI_Pat45-Tumor-SM-4DK26		MEL-IPI_Pat38-Tumor-SM-53U3Z		MEL-IPI_Pat49-Tumor-SM-4DK2A
MEL-IPI_Pat45-Tumor-SM-4DK26		MEL-IPI_Pat45-Tumor-SM-4DK26		MEL-IPI_Pat50-Tumor-SM-53U69		MEL-IPI_Pat40-Tumor-SM-4DK21		MEL-IPI_Pat50-Tumor-SM-53U69
MEL-IPI_Pat49-Tumor-SM-4DK2A		MEL-IPI_Pat49-Tumor-SM-4DK2A		MEL-IPI_Pat80-Tumor-SM-4DK36		MEL-IPI_Pat43-Tumor-SM-4DK24		MEL-IPI_Pat80-Tumor-SM-4DK36
MEL-IPI_Pat80-Tumor-SM-4DK36		MEL-IPI_Pat50-Tumor-SM-53U69		MEL-IPI_Pat81-Tumor-SM-4DK37		MEL-IPI_Pat49-Tumor-SM-4DK2A		MEL-IPI_Pat81-Tumor-SM-4DK37
MEL-IPI_Pat81-Tumor-SM-4DK37		MEL-IPI_Pat81-Tumor-SM-4DK37		MEL-IPI_Pat85-Tumor-SM-53U2Y		MEL-IPI_Pat50-Tumor-SM-53U69		MEL-IPI_Pat85-Tumor-SM-53U2Y
MEL-IPI_Pat85-Tumor-SM-53U2Y		MEL-IPI_Pat85-Tumor-SM-53U2Y		MEL-IPI_Pat86-Tumor-SM-4DK3C		MEL-IPI_Pat80-Tumor-SM-4DK36		MEL-IPI_Pat86-Tumor-SM-4DK3C
MEL-IPI_Pat90-Tumor-SM-4DK3G		MEL-IPI_Pat86-Tumor-SM-4DK3C		MEL-IPI_Pat90-Tumor-SM-4DK3G		MEL-IPI_Pat86-Tumor-SM-4DK3C		MEL-IPI_Pat90-Tumor-SM-4DK3G
MEL-IPI_Pat98-Tumor-SM-4CU6L		MEL-IPI_Pat98-Tumor-SM-4CU6L		MEL-IPI_Pat98-Tumor-SM-4CU6L		MEL-IPI_Pat90-Tumor-SM-4DK3G		MEL-IPI_Pat98-Tumor-SM-4CU6L
