## Supplementary table 3 Models hyperparameters for "FFixR: A Machine Learning Framework for Accurate Somatic Mutation Calling from FFPE RNA-Seq Data in Cancer"

### Sheet: Sheet1
Hyperparameter	Value
Use_label_encoder	FALSE
Eval_metric	'logloss'
Random_state	42
Scale_pos_weight	12
n_estimators	100
Learning_rate	0.025
Max_depth	2
Min_child_weight	1
Gamma	0
Colsample_bytree	1
threshold	0.6
